# Towards understanding the regulation of histone H1 somatic subtypes with OMICs

**DOI:** 10.1101/2020.09.30.320572

**Authors:** Inma Ponte, Marta Andrés, Albert Jordan, Alicia Roque

**Affiliations:** Biochemistry and Molecular Biology Department, Bioscience Faculty, Autonomous University of Barcelona, Spain; Molecular Biology Institute of Barcelona (IBMB-CSIC), Barcelona, Spain

**Keywords:** co-regulation, transcription factors, compensatory effects, subtype functional differentiation, chromatin compartments, topologically associated domains (TADs)

## Abstract

**Background:** Histone H1 is involved in the regulation of chromatin higher-order structure and compaction. In humans, histone H1 is a multigene family with seven subtypes differentially expressed in somatic cells. Which are the regulatory mechanisms that determine the variability of the H1 complement is a long-standing biological question regarding histone H1. We have used a new approach based on the integration of OMICs data to address this question.

**Results:** We have examined the 3D-chromatin structure, the binding of transcription factors (TFs), and the expression of somatic H1 genes in human cell lines, using data from public repositories, such as ENCODE. Analysis of Hi-C, ChIP-seq, and RNA-seq data, have shown that transcriptional control has a greater impact on H1 regulation than previously thought. Somatic H1 genes located in TADs show higher expression than in boundaries. H1 genes are targeted by a variable number of transcription factors including cell cycle-related TFs, and tissue-specific TFs, suggesting a finetuned, subtype-specific transcriptional control. We describe, for the first time, that all H1 somatic subtypes are under transcriptional co-regulation. The replication-independent subtypes, which are encoded in different chromosomes, isolated from other histone genes are also co-regulated with the rest of the somatic H1 genes, indicating that transcriptional co-regulation extends beyond the histone cluster.

**Conclusions:** Transcriptional control and transcriptional co-regulation explain, at least in part, the variability of H1 complement, the fluctuations of H1 subtypes during development, and also the compensatory effects observed, in model systems, after perturbation of one or more H1 subtypes.
