## Additional file 1 for "Towards understanding the regulation of histone H1 somatic subtypes with OMICs"

### Sheet: Supplementary Table 1
Supplementary Table 1. Coordinates of the A chromatin compartments containing somatic H1 genes in human cell lines.
ENCODE experiment	Cell line	Chromosome 3*		Chromosome 22*		Chromosome 6*
		start	end	start	end	start	end
ENCFF460FMH	A549	122000001	132500000	36000001	47000000	24500001	29000000
ENCFF648KNC	Caki2	122000001	130000000	36000001	47000000	24000001	49500000
ENCFF820URQ	G401	122000001	130000000	36000001	47000000	25500001	40000000
ENCFF713UVF	LNCap	119000001	130000000	36500001	47500000	23500001	29000000
ENCFF807HEX	NCI-H460	121000001	130000000	36000001	44000000	26000001	29000000
ENCFF783PDP	PANC1	122000001	130000000	36000001	47000000	26000001	29000000
ENCFF760OPW	RPMI-7951	122000001	130000000	36000001	47000000	24500001	29000000
ENCFF364HBJ	SK-MEL5	119000001	130000000	37500001	43500000	24000001	48000000
ENCFF110KIR	SK-N-DZ	122000001	134000000	38000001	43500000	26000001	28500000
ENCFF411JKH	T47D	122000001	130000000	36500001	43500000	24500001	28000001
*Positions are referred to hg19 genome assembly
		5

### Sheet: Supplementary Table 2
Supplementary Table 2. Data of the A compartments of chromosomes 3, 6, and 22 in human cell lines.
		Chromosome 22				Chromosome 3				Chromosome 6
Cell line	ENCODE experiment	Number of A compartments	Average size (bp)	Total size (bp)	Percentage of the chromosome	Number of A compartments	Average size (bp)	Total size (bp)	Percentage of the chromosome	Number of A compartments	Average size (bp)	Total size (bp)	Percentage of the chromosome
Caki2	ENCFF648KNC	5	8.16091e+06	40804561	79.534	14	5.07303e+06	71022416	35.8658	10	7.26151e+06	72615057	42.4364
A549	ENCFF460FMH	5	8.06091e+06	40304561	78.5594	17	4.26602e+06	72522413	36.6233	16	4.50719e+06	72115051	42.1442
G401	ENCFF820URQ	6	6.38409e+06	38304560	74.6611	21	3.0725e+06	64522409	32.5834	10	4.81151e+06	48115057	28.1185
NCI-H460	ENCFF807HEX	3	1.54349e+07	46304563	90.2543	22	3.72829e+06	82022387	41.4208	15	5.27434e+06	79115052	46.235
LNCap	ENCFF713UVF	5	7.46091e+06	37304561	72.712	15	5768161	86522415	43.6932	9	8.06834e+06	72615058	42.4364
T47D	ENCFF411JKH	6	6.46743e+06	38804560	75.6357	27	3.40824e+06	92022403	46.4707	16	5.13219e+06	82115051	47.9882
SK-MEL5	ENCFF364HBJ	6	6.21743e+06	37304560	72.712	19	4.42223e+06	84022411	42.4308	13	6.08577e+06	79115054	46.235
PANC1	ENCFF783PDP	6	6.21743e+06	37304560	72.712	16	3.78265e+06	60522414	30.5634	16	4.25719e+06	68115051	39.8066
RPMI-7951	ENCFF760OPW	6	6.63409e+06	39804560	77.5848	23	3.93576e+06	90522407	45.7132	15	5.07434e+06	76115052	44.4818
SK-N-DZ	ENCFF110KIR	8	4.28807e+06	34304558	66.8645	15	5.03483e+06	75522415	38.1383	13	4.97039e+06	64615054	37.7612
Average		5.6	7.53261e+06	3.90546e+07		18.9	4.24917e+06	77922409		13.3	5.54428e+06	7.14651e+07
Variation coefficient (%)			39.67	8.1		19.71		13.86			22.23	13.67

### Sheet: Supplementary Table 3
Supplementary Table 3. Features of the Hi-C datasets.
Dataset	Reference	Restriction enzyme	Resolution	TAD caller	Boundary/ inter-TAD region
1	Dixon et al., 2012	Hind III	40 kb	Directionality Index	Chromatin regions of variable length. Regions up to 400 kb were defined as topological boundaries, while regions of more than 400 kb were defined as unorganized chromatin.
2	Rao et al., 2014	Mbo I	1-5 kb	Arrowhead	Chromatin regions of variable length.
3	Encode Project, 2012	Hind III	20 kb	Insulation Score	Chromatin regions of fixed length (40 kb).
4	Baructu et al., 2015	Hind III	40 kb	Insulation Score	Chromatin regions of fixed length (200 kb).

### Sheet: Supplementary Table 4
Supplementary Table 4. 3D-organization of the H1FX gene in chromosome 3.
Cell-type/ Cell-line	X1*	Y1*	D/B	Region size	Genes included	Reference	GEO dataset
hESCs	128677310	129037310	D	360000	KIAA1257 EFCC1 GP9 RAB43 ISY1-RAB43 ISY1 CNBP COPG1 MIR6826 HMCES H1FX H1FX-AS1	Dixon et al. Nature 2012	GSE35156
IMR90-2012	128997310	129037310	B	40000	HMCES H1FX H1FX-AS1	Dixon et al. Nature 2012	GSE35156
IMR90	128840000	129040000	B	200000	RAB43 ISY1-RAB43 ISY1 CNBP COPG1 MIR6826 HMCES H1FX H1FX-AS1	Rao et al. Cell 2014	GSE63525
K562	128840000	129060000	B	220000	RAB43 ISY1-RAB43 ISY1 CNBP COPG1 MIR6826 HMCES H1FX H1FX-AS1	Rao et al. Cell 2014	GSE63525
GM12878	128995000	129090000	B	95000	COPG1 HMCES H1FX H1FX-AS1	Rao et al. Cell 2014	GSE63525
HMEC	129030000	129220000	B	190000	H1FX H1FX-AS1 RPL32P3 SNORA7B EFCAB12 MBD4 IFT122	Rao et al. Cell 2014	GSE63525
HUVEC	128840000	129060000	B	220000	RAB43 ISY1-RAB43 ISY1 CNBP COPG1 MIR6826 HMCES H1FX H1FX-AS1	Rao et al. Cell 2014	GSE63525
HeLa	129030000	129350000	B	320000	RAB43 ISY1-RAB43 ISY1 CNBP COPG1 MIR6826 HMCES H1FX H1FX-AS1 RPL32P3 SNORA7B EFCAB12 MBD4 IFT122 RHO H1FOO PLXND1	Rao et al. Cell 2014	GSE63525
NHEK	128840000	129190000	B	350000	RAB43 ISY1-RAB43 ISY1 CNBP COPG1 MIR6826 HMCES H1FX H1FX-AS1 RPL32P3 SNORA7B EFCAB12 MBD4 IFT122	Rao et al. Cell 2014	GSE63525
KBM7	129000000	129080000	B	80000	HMCES H1FX H1FX-AS1	Rao et al. Cell 2014	GSE63525
MCF10a	129000001	129200001	B	200000	HMCES H1FX H1FX-AS1 RPL32P3 SNORA7B EFCAB12 MBD4 IFT122	Barutcu et al. Genome Biology 2015	GSE66733
MCF7	129000001	129200001	B	200000	HMCES H1FX H1FX-AS1 RPL32P3 SNORA7B EFCAB12 MBD4 IFT122	Barutcu et al. Genome Biology 2015	GSE66733
T47D	128680001	129080000	D	399999	KIAA1257 EFCC1 GP9 RAB43 ISY1-RAB43 ISY1 CNBP COPG1 MIR6826 HMCES H1FX H1FX-AS1	Encode	GSE105697
A549	128640001	129040000	D	399999	KIAA1257 EFCC1 GP9 RAB43 ISY1-RAB43 ISY1 CNBP COPG1 MIR6826 HMCES H1FX H1FX-AS1	Encode	GSE105600
Caki2	128640001	129080000	D	439999	KIAA1257 EFCC1 GP9 RAB43 ISY1-RAB43 ISY1 CNBP COPG1 MIR6826 HMCES H1FX H1FX-AS1	Encode	GSE105465
G401	128640001	129080000	D	439999	KIAA1257 EFCC1 GP9 RAB43 ISY1-RAB43 ISY1 CNBP COPG1 MIR6826 HMCES H1FX H1FX-AS1	Encode	GSE105235
LNCap	128440001	129080000	D	639999	RAB7A MIR12124 LOC653712 ACAD9 KIAA1257 EFCC1 GP9 RAB43 ISY1-RAB43 ISY1 CNBP COPG1 MIR6826 HMCES H1FX H1FX-AS1	Encode	GSE105557
NCI-H460	128480001	129080000	D	599999	RAB7A MIR12124 LOC653712 ACAD9 KIAA1257 EFCC1 GP9 RAB43 ISY1-RAB43 ISY1 CNBP COPG1 MIR6826 HMCES H1FX H1FX-AS1	Encode	GSE105725
PANC1	128680001	129080000	D	399999	KIAA1257 EFCC1 GP9 RAB43 ISY1-RAB43 ISY1 CNBP COPG1 MIR6826 HMCES H1FX H1FX-AS1	Encode	GSE105566
RPMI-7951	128480001	129040000	D	559999	RAB7A MIR12124 LOC653712 ACAD9 KIAA1257 EFCC1 GP9 RAB43 ISY1-RAB43 ISY1 CNBP COPG1 MIR6826 HMCES H1FX H1FX-AS1	Encode	GSE106022
SCJR	129000001	129040000	B	39999	HMCES H1FX H1FX-AS1	Encode	GSE106015
SK-MEL5	128720001	129040000	D	319999	KIAA1257 EFCC1 GP9 RAB43 ISY1-RAB43 ISY1 CNBP COPG1 MIR6826 HMCES H1FX H1FX-AS1	Encode	GSE105491
* The coordinates correspond to human genome assembly hg19

### Sheet: Supplementary Table 5
Supplementary Table 5. 3D-organization of the H1F0 gene in chromosome 22.
Cell-type	X1*	Y1*	D/B	Region size	Genes included	Reference	GEO dataset
hESCs	37990054	38390054	B	400000	GGA1 SH3BP1 LOC101927051 PDXP LGALS1 NOL12 TRIOBP LOC102724378 H1F0 GCAT GALR3 ANKRD54 MIR658 MIR659 EIF3L MICALL1 C22orf23 POLR2F MIR6820 SOX10 MIR4534	Dixon et al. Nature 2012	GSE35156
IMR90	38190054	38390054	B	200000	H1F0 GCAT GALR3 ANKRD54 MIR658 MIR659 EIF3L MICALL1 C22orf23 POLR2F MIR6820 SOX10 MIR4534	Dixon et al. Nature 2012	GSE35156
IMR90	38200000	38210000	B	10000	H1F0 GCAT	Rao et al. Cell 2014	GSE63525
K562	38000000	38380000	D	380000	GGA1 SH3BP1 LOC101927051 PDXP LGALS1 NOL12 TRIOBP LOC102724378 H1F0 GCAT GALR3 ANKRD54 MIR658 MIR659 EIF3L MICALL1 C22orf23 POLR2F MIR6820 SOX10	Rao et al. Cell 2014	GSE63525
K562	38200000	38420000	B	220000	H1F0 GCAT GALR3 ANKRD54 MIR658 MIR659 EIF3L MICALL1 C22orf23 POLR2F MIR6820 SOX10 MIR4534	Rao et al. Cell 2014	GSE63525
GM12878	38200000	38365000	D	165000	H1F0 GCAT GALR3 ANKRD54 MIR658 MIR659 EIF3L MICALL1 C22orf23 POLR2F MIR6820	Rao et al. Cell 2014	GSE63525
HMEC	38200000	38370000	D	170000	H1F0 GCAT GALR3 ANKRD54 MIR658 MIR659 EIF3L MICALL1 C22orf23 POLR2F MIR6820 SOX10	Rao et al. Cell 2014	GSE63525
HUVEC	38200000	38380000	D	180000	H1F0 GCAT GALR3 ANKRD54 MIR658 MIR659 EIF3L MICALL1 C22orf23 POLR2F MIR6820 SOX10	Rao et al. Cell 2014	GSE63525
HeLa	38200000	38450000	B	250000	H1F0 GCAT GALR3 ANKRD54 MIR658 MIR659 EIF3L MICALL1 C22orf23 POLR2F MIR6820 SOX10 MIR4534	Rao et al. Cell 2014	GSE63525
NHEK	38200000	38440000	B	240000	H1F0 GCAT GALR3 ANKRD54 MIR658 MIR659 EIF3L MICALL1 C22orf23 POLR2F MIR6820 SOX10 MIR4534	Rao et al. Cell 2014	GSE63525
KBM7	38200000	38210000	B	10000	H1F0 GCAT	Rao et al. Cell 2014	GSE63525
MCF10a	38000001	39080001	D	1080000	GGA1 SH3BP1 LOC101927051 PDXP LGALS1 NOL12 TRIOBP LOC102724378 H1F0 GCAT GALR3 ANKRD54 MIR658 MIR659 EIF3L MICALL1 C22orf23 POLR2F MIR6820 SOX10 MIR4534 PICK1 SLC16A8 BAIAP2L2 PLA2G6 MAFF TMEM184B SNORA92 CSNK1E TPTEP2-CSNK1E TPTEP2 KCNJ4 KDELR3 DDX17 DMC1 LOC105373031 FAM227A CBY1 TOMM22	Barutcu et al. Genome Biology 2015	GSE66733
MCF7	37760001	39480001	D	1720000	ELFN2 MFNG CARD10 CDC42EP1 LGALS2 GGA1 SH3BP1 LOC101927051 PDXP LGALS1 NOL12 TRIOBP LOC102724378 H1F0 GCAT GALR3 ANKRD54 MIR658 MIR659 EIF3L MICALL1 C22orf23 POLR2F MIR6820 SOX10 MIR4534 PICK1 SLC16A8 BAIAP2L2 PLA2G6 MAFF TMEM184B SNORA92 CSNK1E TPTEP2-CSNK1E TPTEP2 KCNJ4 KDELR3 DDX17 DMC1 LOC105373031 FAM227A CBY1 TOMM22 JOSD1 GTPBP1 SUN2 DNAL4 NPTXR CBX6 APOBEC3A_B APOBEC3A APOBEC3B APOBEC3B-AS…	Barutcu et al. Genome Biology 2015	GSE66733
T47D	37640001	38280000	D	639999	RAC2 CYTH4 ELFN2 LOC100506271 MFNG CARD10 CDC42EP1 LGALS2 GGA1 SH3BP1 LOC101927051 PDXP LGALS1 NOL12 TRIOBP LOC102724378 H1F0 GCAT GALR3 ANKRD54 MIR658 MIR659 EIF3L	encode	GSE105697
A549	36880001	38280000	D	1399999	FOXRED2 EIF3D CACNG2 LOC105373021 IFT27 PVALB NCF4-AS1 NCF4 CSF2RB LL22NC01-81G9.3 TEX33 TST MPST KCTD17 TMPRSS6 IL2RB C1QTNF6 SSTR3 RAC2 CYTH4 ELFN2 LOC100506271 MFNG CARD10 CDC42EP1 LGALS2 GGA1 SH3BP1 LOC101927051 PDXP LGALS1 NOL12 TRIOBP LOC102724378 H1F0 GCAT GALR3 ANKRD54 MIR658 MIR659 EIF3L	encode	GSE105600
Caki2	38160001	39120000	D	959999	TRIOBP H1F0 GCAT GALR3 ANKRD54 MIR658 MIR659 EIF3L MICALL1 C22orf23 POLR2F MIR6820 SOX10 MIR4534 PICK1 SLC16A8 BAIAP2L2 PLA2G6 MAFF TMEM184B SNORA92 TPTEP2-CSNK1E CSNK1E TPTEP2 KCNJ4 KDELR3 DDX17 DMC1 LOC105373031 FAM227A CBY1 TOMM22 JOSD1 GTPBP1	encode	GSE105465
G401	38000001	39120000	D	1119999	GGA1 SH3BP1 LOC101927051 PDXP LGALS1 NOL12 TRIOBP LOC102724378 H1F0 GCAT GALR3 ANKRD54 MIR658 MIR659 EIF3L MICALL1 C22orf23 POLR2F MIR6820 SOX10 MIR4534 PICK1 SLC16A8 BAIAP2L2 PLA2G6 MAFF TMEM184B SNORA92 TPTEP2-CSNK1E CSNK1E TPTEP2 KCNJ4 KDELR3 DDX17 DMC1 LOC105373031 FAM227A CBY1 TOMM22 JOSD1 GTPBP1	encode	GSE105235
LNCap	38000001	38280000	D	279999	GGA1 SH3BP1 LOC101927051 PDXP LGALS1 NOL12 TRIOBP LOC102724378 H1F0 GCAT GALR3 ANKRD54 MIR658 MIR659 EIF3L	encode	GSE105557
NCI-H460	38200001	39240000	D	1039999	H1F0 GCAT GALR3 ANKRD54 MIR658 MIR659 EIF3L MICALL1 C22orf23 POLR2F MIR6820 SOX10 MIR4534 PICK1 SLC16A8 BAIAP2L2 PLA2G6 MAFF TMEM184B SNORA92 TPTEP2-CSNK1E CSNK1E TPTEP2 KCNJ4 KDELR3 DDX17 DMC1 LOC105373031 FAM227A CBY1 TOMM22 JOSD1 GTPBP1 SUN2 DNAL4 NPTXR	encode	GSE105725
PANC1	38200001	39120000	D	919999	H1F0 GCAT GALR3 ANKRD54 MIR658 MIR659 EIF3L MICALL1 C22orf23 POLR2F MIR6820 SOX10 MIR4534 PICK1 SLC16A8 BAIAP2L2 PLA2G6 MAFF TMEM184B SNORA92 TPTEP2-CSNK1E CSNK1E TPTEP2 KCNJ4 KDELR3 DDX17 DMC1 LOC105373031 FAM227A CBY1 TOMM22 JOSD1 GTPBP1	encode	GSE105566
RPMI-7951	37520001	38320000	D	799999	IL2RB C1QTNF6 SSTR3 RAC2 CYTH4 ELFN2 LOC100506271 MFNG CARD10 CDC42EP1 LGALS2 GGA1 SH3BP1 LOC101927051 PDXP LGALS1 NOL12 TRIOBP LOC102724378 H1F0 GCAT GALR3 ANKRD54 MIR658 MIR659 EIF3L MICALL1	encode	GSE106022
SCJR	37720001	38360000	D	639999	ELFN2 LOC100506271 MFNG CARD10 CDC42EP1 LGALS2 GGA1 SH3BP1 LOC101927051 PDXP LGALS1 NOL12 TRIOBP LOC102724378 H1F0 GCAT GALR3 ANKRD54 MIR658 MIR659 EIF3L MICALL1 C22orf23 POLR2F	encode	GSE106015
SK-MEL5	38040001	38320000	D	279999	SH3BP1 LOC101927051 PDXP LGALS1 NOL12 TRIOBP LOC102724378 H1F0 GCAT GALR3 ANKRD54 MIR658 MIR659 EIF3L MICALL1	encode	GSE105491
* The coordinates correspond to human genome assembly hg19

### Sheet: Supplementary Table 6
Supplementary Table 6. 3D-organization of the somatic H1 genes in chromosome 6.
Cell-line	X1*	Y1*	D/B	Region size	Genes included	Reference	GEO dataset
hESCs	26012021	27052021	D	1040000	HIST1H1A HIST1H3A HIST1H4A HIST1H4B HIST1H3B HIST1H2AB HIST1H2BB HIST1H3C HIST1H1C LOC108783645 HFE HIST1H4C HIST1H1T HIST1H2BC HIST1H2AC HIST1H1E HIST1H2BD HIST1H2BE HIST1H4D HIST1H3D HIST1H2AD HIST1H2BF HIST1H4E HIST1H2BG HIST1H2AE HIST1H3E HIST1H1D HIST1H4F HIST1H4G HIST1H3F HIST1H2BH HIST1H3G HIST1H2BI HIST1H4H BTN3A2 BTN2A2 BTN3A1 BTN2A3P BTN3A3 BTN2A1 LOC285819 BTN1A1 HCG11 HMGN4 LOC1053749…	Dixon et al. Nature 2012	GSE35156
	27772021	27852021	B	80000	HIST1H2BL HIST1H2AI HIST1H3H HIST1H2AJ HIST1H2BM HIST1H4J HIST1H4K HIST1H2AK HIST1H2BN HIST1H2AL HIST1H1B HIST1H3I HIST1H4L	Dixon et al. Nature 2012	GSE35156
IMR90-2012	26012021	26572021	D	560000	HIST1H1A HIST1H3A HIST1H4A HIST1H4B HIST1H3B HIST1H2AB HIST1H2BB HIST1H3C HIST1H1C LOC108783645 HFE HIST1H4C HIST1H1T HIST1H2BC HIST1H2AC HIST1H1E HIST1H2BD HIST1H2BE HIST1H4D HIST1H3D HIST1H2AD HIST1H2BF HIST1H4E HIST1H2BG HIST1H2AE HIST1H3E HIST1H1D HIST1H4F HIST1H4G HIST1H3F HIST1H2BH HIST1H3G HIST1H2BI HIST1H4H BTN3A2 BTN2A2 BTN3A1 BTN2A3P BTN3A3 BTN2A1 LOC285819 BTN1A1 HCG11 HMGN4 LOC1053749…	Dixon et al. Nature 2012	GSE35156
	26612021	27892021	D	1280000	ZNF322 GUSBP2 LINC00240 LOC100270746 HIST1H2BJ HIST1H2AG HIST1H2BK HIST1H4I HIST1H2AH MIR3143 PRSS16 POM121L2 VN1R10P ZNF204P ZNF391 ZNF184 LINC01012 LOC100131289 HIST1H2BL HIST1H2AI HIST1H3H HIST1H2AJ HIST1H2BM HIST1H4J HIST1H4K HIST1H2AK HIST1H2BN HIST1H2AL HIST1H1B HIST1H3I HIST1H4L HIST1H3J HIST1H2AM HIST1H2BO OR2B2	Dixon et al. Nature 2012	GSE35156
IMR90	25970000	26330000	B	360000	TRIM38 HIST1H1A HIST1H3A HIST1H4A HIST1H4B HIST1H3B HIST1H2AB HIST1H2BB HIST1H3C HIST1H1C LOC108783645 HFE HIST1H4C HIST1H1T HIST1H2BC HIST1H2AC HIST1H1E HIST1H2BD HIST1H2BE HIST1H4D HIST1H3D HIST1H2AD HIST1H2BF HIST1H4E HIST1H2BG HIST1H2AE HIST1H3E HIST1H1D HIST1H4F HIST1H4G HIST1H3F HIST1H2BH HIST1H3G HIST1H2BI HIST1H4H	Rao et al. Cell 2014	GSE63525
	27720000	27880000	B	160000	LOC100131289 HIST1H2BL HIST1H2AI HIST1H3H HIST1H2AJ HIST1H2BM HIST1H4J HIST1H4K HIST1H2AK HIST1H2BN HIST1H2AL HIST1H1B HIST1H3I HIST1H4L HIST1H3J HIST1H2AM HIST1H2BO OR2B2
K562	26010000	26200000	B	190000	HIST1H1A HIST1H3A HIST1H4A HIST1H4B HIST1H3B HIST1H2AB HIST1H2BB HIST1H3C HIST1H1C LOC108783645 HFE HIST1H4C HIST1H1T HIST1H2BC HIST1H2AC HIST1H1E HIST1H2BD HIST1H2BE HIST1H4D HIST1H3D HIST1H2AD HIST1H2BF	Rao et al. Cell 2014	GSE63525
	26200000	26330000	D	130000	HIST1H2BF HIST1H4E HIST1H2BG HIST1H2AE HIST1H3E HIST1H1D HIST1H4F HIST1H4G HIST1H3F HIST1H2BH HIST1H3G HIST1H2BI HIST1H4H
	27760000	27870000	B	110000	HIST1H2BL HIST1H2AI HIST1H3H HIST1H2AJ HIST1H2BM HIST1H4J HIST1H4K HIST1H2AK HIST1H2BN HIST1H2AL HIST1H1B HIST1H3I HIST1H4L HIST1H3J HIST1H2AM HIST1H2BO
GM12878	25940000	26020000	D	80000	TRIM38 HIST1H1A	Rao et al. Cell 2014	GSE63525
	26040000	26155000	D	115000	HIST1H2BB HIST1H3C HIST1H1C LOC108783645 HFE HIST1H4C HIST1H1T HIST1H2BC HIST1H2AC
	26155000	26160000	B	5000	HIST1H1E HIST1H2BD
	26160000	26315000	D	155000	HIST1H2BD HIST1H2BE HIST1H4D HIST1H3D HIST1H2AD HIST1H2BF HIST1H4E HIST1H2BG HIST1H2AE HIST1H3E HIST1H1D HIST1H4F HIST1H4G HIST1H3F HIST1H2BH HIST1H3G HIST1H2BI HIST1H4H
	27775000	27870000	D	95000	HIST1H2BL HIST1H2AI HIST1H3H HIST1H2AJ HIST1H2BM HIST1H4J HIST1H4K HIST1H2AK HIST1H2BN HIST1H2AL HIST1H1B HIST1H3I HIST1H4L HIST1H3J HIST1H2AM HIST1H2BO
HMEC	25960000	26160000	B	200000	TRIM38 HIST1H1A HIST1H3A HIST1H4A HIST1H4B HIST1H3B HIST1H2AB HIST1H2BB HIST1H3C HIST1H1C LOC108783645 HFE HIST1H4C HIST1H1T HIST1H2BC HIST1H2AC HIST1H1E HIST1H2BD	Rao et al. Cell 2014	GSE63525
	26160000	26330000	D	170000	HIST1H2BD HIST1H2BE HIST1H4D HIST1H3D HIST1H2AD HIST1H2BF HIST1H4E HIST1H2BG HIST1H2AE HIST1H3E HIST1H1D HIST1H4F HIST1H4G HIST1H3F HIST1H2BH HIST1H3G HIST1H2BI HIST1H4H
	27740000	27880000	B	140000	HIST1H2BL HIST1H2AI HIST1H3H HIST1H2AJ HIST1H2BM HIST1H4J HIST1H4K HIST1H2AK HIST1H2BN HIST1H2AL HIST1H1B HIST1H3I HIST1H4L HIST1H3J HIST1H2AM HIST1H2BO OR2B2
HUVEC	25960000	26330000	B	370000	TRIM38 HIST1H1A HIST1H3A HIST1H4A HIST1H4B HIST1H3B HIST1H2AB HIST1H2BB HIST1H3C HIST1H1C LOC108783645 HFE HIST1H4C HIST1H1T HIST1H2BC HIST1H2AC HIST1H1E HIST1H2BD HIST1H2BE HIST1H4D HIST1H3D HIST1H2AD HIST1H2BF HIST1H4E HIST1H2BG HIST1H2AE HIST1H3E HIST1H1D HIST1H4F HIST1H4G HIST1H3F HIST1H2BH HIST1H3G HIST1H2BI HIST1H4H	Rao et al. Cell 2014	GSE63525
	27750000	28050000	B	300000	HIST1H2BL HIST1H2AI HIST1H3H HIST1H2AJ HIST1H2BM HIST1H4J HIST1H4K HIST1H2AK HIST1H2BN HIST1H2AL HIST1H1B HIST1H3I HIST1H4L HIST1H3J HIST1H2AM HIST1H2BO OR2B2 OR2B6 OR1F12 ZNF165
HeLa	26010000	26330000	B	320000	HIST1H1A HIST1H3A HIST1H4A HIST1H4B HIST1H3B HIST1H2AB HIST1H2BB HIST1H3C HIST1H1C LOC108783645 HFE HIST1H4C HIST1H1T HIST1H2BC HIST1H2AC HIST1H1E HIST1H2BD HIST1H2BE HIST1H4D HIST1H3D HIST1H2AD HIST1H2BF HIST1H4E HIST1H2BG HIST1H2AE HIST1H3E HIST1H1D HIST1H4F HIST1H4G HIST1H3F HIST1H2BH HIST1H3G HIST1H2BI HIST1H4H	Rao et al. Cell 2014	GSE63525
	27760000	28090000	B	330000	HIST1H2BL HIST1H2AI HIST1H3H HIST1H2AJ HIST1H2BM HIST1H4J HIST1H4K HIST1H2AK HIST1H2BN HIST1H2AL HIST1H1B HIST1H3I HIST1H4L HIST1H3J HIST1H2AM HIST1H2BO OR2B2 OR2B6 OR1F12 ZNF165 ZSCAN12P1 ZSCAN16-AS1
NHEK	25970000	26330000	B	360000	TRIM38 HIST1H1A HIST1H3A HIST1H4A HIST1H4B HIST1H3B HIST1H2AB HIST1H2BB HIST1H3C HIST1H1C LOC108783645 HFE HIST1H4C HIST1H1T HIST1H2BC HIST1H2AC HIST1H1E HIST1H2BD HIST1H2BE HIST1H4D HIST1H3D HIST1H2AD HIST1H2BF HIST1H4E HIST1H2BG HIST1H2AE HIST1H3E HIST1H1D HIST1H4F HIST1H4G HIST1H3F HIST1H2BH HIST1H3G HIST1H2BI HIST1H4H	Rao et al. Cell 2014	GSE63525
	27450000	27870000	B	420000	LINC01012 LOC100131289 HIST1H2BL HIST1H2AI HIST1H3H HIST1H2AJ HIST1H2BM HIST1H4J HIST1H4K HIST1H2AK HIST1H2BN HIST1H2AL HIST1H1B HIST1H3I HIST1H4L HIST1H3J HIST1H2AM HIST1H2BO
KBM7	26000000	26310000	B	310000	HIST1H1A HIST1H3A HIST1H4A HIST1H4B HIST1H3B HIST1H2AB HIST1H2BB HIST1H3C HIST1H1C LOC108783645 HFE HIST1H4C HIST1H1T HIST1H2BC HIST1H2AC HIST1H1E HIST1H2BD HIST1H2BE HIST1H4D HIST1H3D HIST1H2AD HIST1H2BF HIST1H4E HIST1H2BG HIST1H2AE HIST1H3E HIST1H1D HIST1H4F HIST1H4G HIST1H3F HIST1H2BH HIST1H3G HIST1H2BI HIST1H4H	Rao et al. Cell 2014 See KBM7 page	GSE63525
	27770000	27870000	B	100000	HIST1H2BL HIST1H2AI HIST1H3H HIST1H2AJ HIST1H2BM HIST1H4J HIST1H4K HIST1H2AK HIST1H2BN HIST1H2AL HIST1H1B HIST1H3I HIST1H4L HIST1H3J HIST1H2AM HIST1H2BO
MCF10a	25920001	26120001	B	200000	SLC17A2 TRIM38 HIST1H1A HIST1H3A HIST1H4A HIST1H4B HIST1H3B HIST1H2AB HIST1H2BB HIST1H3C HIST1H1C LOC108783645 HFE HIST1H4C HIST1H1T	Barutcu et al. Genome Biology 2015	GSE66733
	26120001	27040001	D	920000	HIST1H2BC HIST1H2AC HIST1H1E HIST1H2BD HIST1H2BE HIST1H4D HIST1H3D HIST1H2AD HIST1H2BF HIST1H4E HIST1H2BG HIST1H2AE HIST1H3E HIST1H1D HIST1H4F HIST1H4G HIST1H3F HIST1H2BH HIST1H3G HIST1H2BI HIST1H4H BTN3A2 BTN2A2 BTN3A1 BTN2A3P BTN3A3 BTN2A1 LOC285819 BTN1A1 HCG11 HMGN4 LOC105374988 ABT1 ZNF322 GUSBP2 LINC00240 LOC100270746
	27720001	27920001	B	200000	LOC100131289 HIST1H2BL HIST1H2AI HIST1H3H HIST1H2AJ HIST1H2BM HIST1H4J HIST1H4K HIST1H2AK HIST1H2BN HIST1H2AL HIST1H1B HIST1H3I HIST1H4L HIST1H3J HIST1H2AM HIST1H2BO OR2B2
MCF7	25920001	26120001	B	200000	SLC17A2 TRIM38 HIST1H1A HIST1H3A HIST1H4A HIST1H4B HIST1H3B HIST1H2AB HIST1H2BB HIST1H3C HIST1H1C LOC108783645 HFE HIST1H4C HIST1H1T	Barutcu et al. Genome Biology 2015	GSE66733
	26120001	27040001	D	920000	HIST1H2BC HIST1H2AC HIST1H1E HIST1H2BD HIST1H2BE HIST1H4D HIST1H3D HIST1H2AD HIST1H2BF HIST1H4E HIST1H2BG HIST1H2AE HIST1H3E HIST1H1D HIST1H4F HIST1H4G HIST1H3F HIST1H2BH HIST1H3G HIST1H2BI HIST1H4H BTN3A2 BTN2A2 BTN3A1 BTN2A3P BTN3A3 BTN2A1 LOC285819 BTN1A1 HCG11 HMGN4 LOC105374988 ABT1 ZNF322 GUSBP2 LINC00240 LOC100270746
	27720001	27920001	B	200000	LOC100131289 HIST1H2BL HIST1H2AI HIST1H3H HIST1H2AJ HIST1H2BM HIST1H4J HIST1H4K HIST1H2AK HIST1H2BN HIST1H2AL HIST1H1B HIST1H3I HIST1H4L HIST1H3J HIST1H2AM HIST1H2BO OR2B2 LOC100131289 HIST1H2BL HIST1H2AI HIST1H3H HIST1H2AJ HIST1H2BM HIST1H4J HIST1H4K HIST1H2AK HIST1H2BN HIST1H2AL HIST1H1B HIST1H3I HIST1H4L HIST1H3J HIST1H2AM HIST1H2BO OR2B2
T47D	25160001	26040000	D	879999	LOC101928663 CARMIL1 SCGN HIST1H2AA HIST1H2BA HIST1H2APS1 SLC17A4 SLC17A1 SLC17A3 SLC17A2 TRIM38 HIST1H1A HIST1H3A HIST1H4A HIST1H4B HIST1H3B HIST1H2AB	Encode	GSE105697
	26040001	26080000	B	39999	HIST1H2BB HIST1H3C HIST1H1C
	26080001	26560000	D	479999	LOC108783645 HFE HIST1H4C HIST1H1T HIST1H2BC HIST1H2AC HIST1H1E HIST1H2BD HIST1H2BE HIST1H4D HIST1H3D HIST1H2AD HIST1H2BF HIST1H4E HIST1H2BG HIST1H2AE HIST1H3E HIST1H1D HIST1H4F HIST1H4G HIST1H3F HIST1H2BH HIST1H3G HIST1H2BI HIST1H4H BTN3A2 BTN2A2 BTN3A1 BTN2A3P BTN3A3 BTN2A1 LOC285819 BTN1A1 HCG11 HMGN4
	27120001	27880000	D	759999	PRSS16 POM121L2 VN1R10P ZNF204P ZNF391 ZNF184 LINC01012 LOC100131289 HIST1H2BL HIST1H2AI HIST1H3H HIST1H2AJ HIST1H2BM HIST1H4J HIST1H4K HIST1H2AK HIST1H2BN HIST1H2AL HIST1H1B HIST1H3I HIST1H4L HIST1H3J HIST1H2AM HIST1H2BO OR2B2
A549	25120001	26040000	D	919999	CMAHP LOC101928663 CARMIL1 SCGN HIST1H2AA HIST1H2BA HIST1H2APS1 SLC17A4 SLC17A1 SLC17A3 SLC17A2 TRIM38 HIST1H1A HIST1H3A HIST1H4A HIST1H4B HIST1H3B HIST1H2AB	Encode	GSE105600
	26040001	26080000	B	39999	HIST1H2BB HIST1H3C HIST1H1C
	26080001	26600000	D	519999	LOC108783645 HFE HIST1H4C HIST1H1T HIST1H2BC HIST1H2AC HIST1H1E HIST1H2BD HIST1H2BE HIST1H4D HIST1H3D HIST1H2AD HIST1H2BF HIST1H4E HIST1H2BG HIST1H2AE HIST1H3E HIST1H1D HIST1H4F HIST1H4G HIST1H3F HIST1H2BH HIST1H3G HIST1H2BI HIST1H4H BTN3A2 BTN2A2 BTN3A1 BTN2A3P BTN3A3 BTN2A1 LOC285819 BTN1A1 HCG11 HMGN4 LOC105374988 ABT1
	27080001	27840000	D	759999	HIST1H2BJ HIST1H2AG HIST1H2BK HIST1H4I HIST1H2AH MIR3143 PRSS16 POM121L2 VN1R10P ZNF204P ZNF391 ZNF184 LINC01012 LOC100131289 HIST1H2BL HIST1H2AI HIST1H3H HIST1H2AJ HIST1H2BM HIST1H4J HIST1H4K HIST1H2AK HIST1H2BN HIST1H2AL HIST1H1B HIST1H3I
Caki2	25120001	26040000	D	919999	CMAHP LOC101928663 CARMIL1 SCGN HIST1H2AA HIST1H2BA HIST1H2APS1 SLC17A4 SLC17A1 SLC17A3 SLC17A2 TRIM38 HIST1H1A HIST1H3A HIST1H4A HIST1H4B HIST1H3B HIST1H2AB	Encode	GSE105465
	26040001	26080000	B	39999	HIST1H2BB HIST1H3C HIST1H1C
	26080001	26560000	D	479999	LOC108783645 HFE HIST1H4C HIST1H1T HIST1H2BC HIST1H2AC HIST1H1E HIST1H2BD HIST1H2BE HIST1H4D HIST1H3D HIST1H2AD HIST1H2BF HIST1H4E HIST1H2BG HIST1H2AE HIST1H3E HIST1H1D HIST1H4F HIST1H4G HIST1H3F HIST1H2BH HIST1H3G HIST1H2BI HIST1H4H BTN3A2 BTN2A2 BTN3A1 BTN2A3P BTN3A3 BTN2A1 LOC285819 BTN1A1 HCG11 HMGN4
	27120001	27840000	D	719999	PRSS16 POM121L2 VN1R10P ZNF204P ZNF391 ZNF184 LINC01012 LOC100131289 HIST1H2BL HIST1H2AI HIST1H3H HIST1H2AJ HIST1H2BM HIST1H4J HIST1H4K HIST1H2AK HIST1H2BN HIST1H2AL HIST1H1B HIST1H3I
G401	26000001	26040000	B	39999	HIST1H1A HIST1H3A HIST1H4A HIST1H4B HIST1H3B HIST1H2AB	Encode	GSE105235
	26040001	27080000	D	1039999	HIST1H2BB HIST1H3C HIST1H1C LOC108783645 HFE HIST1H4C HIST1H1T HIST1H2BC HIST1H2AC HIST1H1E HIST1H2BD HIST1H2BE HIST1H4D HIST1H3D HIST1H2AD HIST1H2BF HIST1H4E HIST1H2BG HIST1H2AE HIST1H3E HIST1H1D HIST1H4F HIST1H4G HIST1H3F HIST1H2BH HIST1H3G HIST1H2BI HIST1H4H BTN3A2 BTN2A2 BTN3A1 BTN2A3P BTN3A3 BTN2A1 LOC285819 BTN1A1 HCG11 HMGN4 LOC105374988 ABT1 ZNF322 GUSBP2 LINC00240 LOC100270746
	27120001	27840000	D	719999	PRSS16 POM121L2 VN1R10P ZNF204P ZNF391 ZNF184 LINC01012 LOC100131289 HIST1H2BL HIST1H2AI HIST1H3H HIST1H2AJ HIST1H2BM HIST1H4J HIST1H4K HIST1H2AK HIST1H2BN HIST1H2AL HIST1H1B HIST1H3I
LNCap	25160001	26040000	D	879999	LOC101928663 CARMIL1 SCGN HIST1H2AA HIST1H2BA HIST1H2APS1 SLC17A4 SLC17A1 SLC17A3 SLC17A2 TRIM38 HIST1H1A HIST1H3A HIST1H4A HIST1H4B HIST1H3B HIST1H2AB	Encode	GSE105557
	26040001	26080000	B	39999	HIST1H2BB HIST1H3C HIST1H1C
	26080001	27080000	D	999999	LOC108783645 HFE HIST1H4C HIST1H1T HIST1H2BC HIST1H2AC HIST1H1E HIST1H2BD HIST1H2BE HIST1H4D HIST1H3D HIST1H2AD HIST1H2BF HIST1H4E HIST1H2BG HIST1H2AE HIST1H3E HIST1H1D HIST1H4F HIST1H4G HIST1H3F HIST1H2BH HIST1H3G HIST1H2BI HIST1H4H BTN3A2 BTN2A2 BTN3A1 BTN2A3P BTN3A3 BTN2A1 LOC285819 BTN1A1 HCG11 HMGN4 LOC105374988 ABT1 ZNF322 GUSBP2 LINC00240 LOC100270746
	27120001	27880000	D	759999	PRSS16 POM121L2 VN1R10P ZNF204P ZNF391 ZNF184 LINC01012 LOC100131289 HIST1H2BL HIST1H2AI HIST1H3H HIST1H2AJ HIST1H2BM HIST1H4J HIST1H4K HIST1H2AK HIST1H2BN HIST1H2AL HIST1H1B HIST1H3I HIST1H4L HIST1H3J HIST1H2AM HIST1H2BO OR2B2
NCI-H460	26000001	26040000	B	39999	HIST1H1A HIST1H3A HIST1H4A HIST1H4B HIST1H3B HIST1H2AB
	26040001	27080000	D	1039999	HIST1H2BB HIST1H3C HIST1H1C LOC108783645 HFE HIST1H4C HIST1H1T HIST1H2BC HIST1H2AC HIST1H1E HIST1H2BD HIST1H2BE HIST1H4D HIST1H3D HIST1H2AD HIST1H2BF HIST1H4E HIST1H2BG HIST1H2AE HIST1H3E HIST1H1D HIST1H4F HIST1H4G HIST1H3F HIST1H2BH HIST1H3G HIST1H2BI HIST1H4H BTN3A2 BTN2A2 BTN3A1 BTN2A3P BTN3A3 BTN2A1 LOC285819 BTN1A1 HCG11 HMGN4 LOC105374988 ABT1 ZNF322 GUSBP2 LINC00240 LOC100270746	Encode	GSE105725
	27120001	27880000	D	759999	PRSS16 POM121L2 VN1R10P ZNF204P ZNF391 ZNF184 LINC01012 LOC100131289 HIST1H2BL HIST1H2AI HIST1H3H HIST1H2AJ HIST1H2BM HIST1H4J HIST1H4K HIST1H2AK HIST1H2BN HIST1H2AL HIST1H1B HIST1H3I HIST1H4L HIST1H3J HIST1H2AM HIST1H2BO OR2B2
PANC1	25080001	26040000	D	959999	CMAHP LOC101928663 CARMIL1 SCGN HIST1H2AA HIST1H2BA HIST1H2APS1 SLC17A4 SLC17A1 SLC17A3 SLC17A2 TRIM38 HIST1H1A HIST1H3A HIST1H4A HIST1H4B HIST1H3B HIST1H2AB	Encode	GSE105566
	26040001	26080000	B	39999	HIST1H2BB HIST1H3C HIST1H1C
	26080001	27080000	D	999999	LOC108783645 HFE HIST1H4C HIST1H1T HIST1H2BC HIST1H2AC HIST1H1E HIST1H2BD HIST1H2BE HIST1H4D HIST1H3D HIST1H2AD HIST1H2BF HIST1H4E HIST1H2BG HIST1H2AE HIST1H3E HIST1H1D HIST1H4F HIST1H4G HIST1H3F HIST1H2BH HIST1H3G HIST1H2BI HIST1H4H BTN3A2 BTN2A2 BTN3A1 BTN2A3P BTN3A3 BTN2A1 LOC285819 BTN1A1 HCG11 HMGN4 LOC105374988 ABT1 ZNF322 GUSBP2 LINC00240 LOC100270746
	27800001	27840000	B	39999	HIST1H2AK HIST1H2BN HIST1H2AL HIST1H1B HIST1H3I
RPMI-7951	26000001	26040000	B	39999	HIST1H1A HIST1H3A HIST1H4A HIST1H4B HIST1H3B HIST1H2AB	Encode	GSE106022
	26040001	26480000	D	439999	HIST1H2BB HIST1H3C HIST1H1C LOC108783645 HFE HIST1H4C HIST1H1T HIST1H2BC HIST1H2AC HIST1H1E HIST1H2BD HIST1H2BE HIST1H4D HIST1H3D HIST1H2AD HIST1H2BF HIST1H4E HIST1H2BG HIST1H2AE HIST1H3E HIST1H1D HIST1H4F HIST1H4G HIST1H3F HIST1H2BH HIST1H3G HIST1H2BI HIST1H4H BTN3A2 BTN2A2 BTN3A1 BTN2A3P BTN3A3 BTN2A1 LOC285819
	27080001	27880000	D	799999	HIST1H2BJ HIST1H2AG HIST1H2BK HIST1H4I HIST1H2AH MIR3143 PRSS16 POM121L2 VN1R10P ZNF204P ZNF391 ZNF184 LINC01012 LOC100131289 HIST1H2BL HIST1H2AI HIST1H3H HIST1H2AJ HIST1H2BM HIST1H4J HIST1H4K HIST1H2AK HIST1H2BN HIST1H2AL HIST1H1B HIST1H3I HIST1H4L HIST1H3J HIST1H2AM HIST1H2BO OR2B2
SCJR	25200001	26120000	D	919999	LOC101928663 CARMIL1 SCGN HIST1H2AA HIST1H2BA HIST1H2APS1 SLC17A4 SLC17A1 SLC17A3 SLC17A2 TRIM38 HIST1H1A HIST1H3A HIST1H4A HIST1H4B HIST1H3B HIST1H2AB HIST1H2BB HIST1H3C HIST1H1C LOC108783645 HFE HIST1H4C HIST1H1T	Encode	GSE106015
	26120001	26160000	B	39999	HIST1H2BC HIST1H2AC HIST1H1E HIST1H2BD
	26160001	27080000	D	919999	HIST1H2BE HIST1H4D HIST1H3D HIST1H2AD HIST1H2BF HIST1H4E HIST1H2BG HIST1H2AE HIST1H3E HIST1H1D HIST1H4F HIST1H4G HIST1H3F HIST1H2BH HIST1H3G HIST1H2BI HIST1H4H BTN3A2 BTN2A2 BTN3A1 BTN2A3P BTN3A3 BTN2A1 LOC285819 BTN1A1 HCG11 HMGN4 LOC105374988 ABT1 ZNF322 GUSBP2 LINC00240 LOC100270746
	27120001	27920000	D	799999	PRSS16 POM121L2 VN1R10P ZNF204P ZNF391 ZNF184 LINC01012 LOC100131289 HIST1H2BL HIST1H2AI HIST1H3H HIST1H2AJ HIST1H2BM HIST1H4J HIST1H4K HIST1H2AK HIST1H2BN HIST1H2AL HIST1H1B HIST1H3I HIST1H4L HIST1H3J HIST1H2AM HIST1H2BO OR2B2
SK-MEL5	25160001	26080000	D	919999	LOC101928663 CARMIL1 SCGN HIST1H2AA HIST1H2BA HIST1H2APS1 SLC17A4 SLC17A1 SLC17A3 SLC17A2 TRIM38 HIST1H1A HIST1H3A HIST1H4A HIST1H4B HIST1H3B HIST1H2AB HIST1H2BB HIST1H3C HIST1H1C	Encode	GSE105491
	26080001	26120000	B	39999	LOC108783645 HFE HIST1H4C HIST1H1T
	26120001	27120000	D	999999	HIST1H2BC HIST1H2AC HIST1H1E HIST1H2BD HIST1H2BE HIST1H4D HIST1H3D HIST1H2AD HIST1H2BF HIST1H4E HIST1H2BG HIST1H2AE HIST1H3E HIST1H1D HIST1H4F HIST1H4G HIST1H3F HIST1H2BH HIST1H3G HIST1H2BI HIST1H4H BTN3A2 BTN2A2 BTN3A1 BTN2A3P BTN3A3 BTN2A1 LOC285819 BTN1A1 HCG11 HMGN4 LOC105374988 ABT1 ZNF322 GUSBP2 LINC00240 LOC100270746 HIST1H2BJ HIST1H2AG HIST1H2BK HIST1H4I HIST1H2AH MIR3143
	27800000	27840001	B	40001	HIST1H2AK HIST1H2BN HIST1H2AL HIST1H1B HIST1H3I
* The coordinates correspond to human genome assembly hg19

### Sheet: Supplementary Table 7
Supplementary Table 7. Transcription factors mapped to somatic H1 gene promoters.
H1F0	HIST1H1A	HIST1H1C	HIST1H1D	HIST1H1E	HIST1H1B	H1FX
AR	AR	AR	AR	AR	AR	AR
ATF1	BACH2	ATF1	ATF1	ATF1	ATF2	ATF1
ATF2	BATF	ATF2	ATF2	ATF2	ATF3	ATF2
BCL6	BCL6	ATF3	BACH2	ATF3	BACH2	ATF3
CEBPA	CTCF	BACH2	BATF	ATF4	BARHL1	BATF
CEBPB	E2F1	BATF	BCL11A	ATF6	BATF	BCL11A
CEBPD	EGR1	BCL11A	BCL6	BACH2	BCL11A	BCL11B
CEBPG	EHF	BCL11B	CEBPA	BATF	BCL6	BCL6
CLOCK	ELF1	BCL6	CEBPB	BATF3	BPTF	CC2D1A
CREB1	ELF3	CDX2	CEBPD	BCL11A	CEBPA	CDX2
CTCF	ERG	CEBPA	CREB1	BCL11B	CEBPB	CEBPA
CTCFL	ESR1	CEBPB	CREM	BCL6	CEBPD	CEBPB
DRAP1	ETS1	CEBPD	CTCF	CDX2	CEBPE	CEBPD
E2F1	FOS	CEBPZ	CTCFL	CEBPA	CLOCK	CREB1
E2F3	FOXA2	CLOCK	CXXC1	CEBPB	CREB1	CREM
E2F6	FOXM1	CREB1	DLX1	CEBPD	CREM	CTCF
E2F8	FOXP1	CREM	DRAP1	CREB1	CTCF	CTCFL
EGR1	GATAD2A	CTCF	DUX4	CREM	CXXC1	CXXC1
EGR2	GATAD2B	CXXC1	E2F1	CTCF	DLX1	DLX1
EGR3	HNF4A	DLX1	E2F3	CTCFL	DRAP1	DRAP1
ELF1	JUNB	DRAP1	E2F6	CXXC1	E2F1	E2F1
ELF3	KMT2A	E2F1	E4F1	DLX1	E2F6	E2F4
ERF	MAFB	E2F3	EBF3	DRAP1	E2F7	E2F6
ERG	MAFF	E2F4	EGR1	E2F1	E2F8	E2F7
ESR1	MAFK	E2F6	ELF1	E2F4	EBF1	E2F8
ESR2	MAX	E2F8	ELF4	E2F6	EGR1	EBF1
ETS1	MEF2A	EBF1	ERF	E2F8	ELF1	EGR1
ETV1	MITF	EGR1	ERG	EBF1	ELF3	EGR3
ETV4	MYB	EGR2	ESR1	EBF3	ERG	ELF1
ETV5	MYC	ELF1	ETS1	EGR1	ESR1	ELF3
FLI1	MYCN	ELF3	ETV6	EGR2	ETS1	ELF4
FOSL2	NEUROG2	ELF4	FLI1	EGR3	ETV6	ERF
FOXA1	NFATC1	ELK4	FOS	EHF	FLI1	ERG
FOXA2	NFE2	EOMES	FOXA1	ELF1	FOS	ESR1
FOXA3	NFE2L2	EPAS1	FOXA2	ELF3	FOSL1	ETS1
FOXD3	NFKB1	ERF	FOXM1	ELF4	FOXA1	ETV4
FOXM1	NR1H4	ERG	FOXO1	ELK1	FOXA2	ETV5
FOXO1	NR3C1	ESR1	FOXO3	ELK4	FOXH1	FEZF1
FOXO3	PGR	ETS1	FOXP1	ERF	FOXM1	FLI1
FOXP1	PKNOX1	ETV1	FOXP3	ERG	FOXO1	FOSL2
GABPA	PPARG	ETV4	GATA1	ESR1	FOXO3	FOXA1
GATA1	RELA	ETV5	GATA2	ESR2	FOXP1	FOXA2
GATA3	RUNX1	ETV6	GATA3	ETS1	GABPA	FOXA3
GATA4	RXRA	FEZF1	GATA4	ETS2	GATA1	FOXK1
GATA6	SMAD3	FLI1	GATA6	ETV1	GATA2	FOXK2
GATAD2A	SOX4	FOS	GATAD2A	ETV4	GATA3	FOXM1
GATAD2B	SP1	FOSL2	GATAD2B	ETV5	GATA4	FOXO1
GLIS1	SP140	FOXA1	GFI1	ETV6	GATA6	FOXO3
GLIS2	SPI1	FOXA2	GTF2B	FEZF1	GATAD2A	FOXP1
GLIS3	STAT3	FOXA3	HIF3A	FLI1	GATAD2B	FOXP3
GMEB2	STAT5B	FOXH1	HMG20A	FOS	GRHL2	GABPA
GRHL2	TAL1	FOXM1	HNF4G	FOSL2	GTF2B	GATA1
GRHL3	TCF12	FOXO1	HOXB13	FOXA1	HES1	GATA2
HAND2	TCF3	FOXO3	HOXC5	FOXA2	HIF1A	GATA3
HBP1	TCF7L2	FOXP1	IKZF1	FOXA3	HLF	GATA4
HIF1A	TP63	FOXP3	IKZF5	FOXG1	HNF4A	GATA6
HIF3A	TRPS1	GABPA	IRF1	FOXM1	HOMEZ	GATAD2A
HINFP	WT1	GATA1	IRF2	FOXO1	HOXA1	GATAD2B
HMG20A	YY1	GATA2	IRF3	FOXO3	HOXA2	GLIS1
HMG20B	ZBTB17	GATA3	IRF4	FOXP1	HOXA5	GMEB2
HNF4A	ZBTB33	GATA4	JUN	FOXP3	HOXB13	GRHL2
IKZF3	ZC3H8	GATA6	JUND	GABPA	HSF1	GRHL3
IKZF5	ZNF263	GATAD2A	KLF4	GATA1	IKZF1	GTF2B
IRF2	ZNF264	GFI1	KLF5	GATA2	IRF1	HAND2
JUN		GLIS1	KMT2A	GATA3	IRF3	HEY1
JUND		GMEB2	KMT2B	GATA4	IRF4	HIF1A
KAT7		GTF2B	LHX3	GATA6	IRX2	HIF3A
KDM2B		HAND2	MAF	GATAD2A	ISL1	HINFP
KLF1		HBP1	MAFB	GATAD2B	JUN	HMG20A
KLF10		HEYL	MAX	GFI1	JUND	HNF4A
KLF11		HIF1A	MAZ	GLIS1	KLF10	HOMEZ
KLF15		HLF	MBD2	GMEB2	KLF11	HOXB13
KLF16		HMG20A	MECOM	GRHL3	KLF4	HSF1
KLF17		HMGN3	MEF2C	GTF2B	KLF5	IKZF5
KLF4		HNF4A	MEIS2	HBP1	KLF9	IRF1
KLF5		HOXC5	MNT	HEY1	KMT2A	IRF2
KLF6		HOXC6	MYB	HIF1A	KMT2B	IRF4
KLF9		HSF1	MYC	HIF3A	LHX3	JUN
KMT2A		IKZF5	MYCN	HINFP	MAF	JUND
KMT2B		IRF2	MYF5	HMG20A	MAFB	KAT7
L3MBTL4		IRF4	NEUROD1	HMGN3	MAFK	KDM2B
MAF		JUN	NFATC1	HNF4A	MAX	KLF1
MAFB		JUND	NFATC3	HNF4G	MAZ	KLF11
MAX		KAT7	NFE2	HOMEZ	MBD2	KLF16
MAZ		KLF10	NFKB2	HOXA5	MBD4	KLF4
MBD1		KLF5	NFXL1	HOXB13	MECOM	KLF5
MBD4		KLF6	NFYA	HOXC5	MEF2A	KLF6
MITF		KLF8	NFYB	HSF1	MEF2C	KLF9
MIXL1		KLF9	NFYC	IKZF1	MXD3	KMT2A
MLX		KMT2A	NKX2-1	IKZF5	MYB	KMT2B
MNT		KMT2B	NR3C1	IRF1	MYBL2	L3MBTL4
MXD3		L3MBTL4	NRF1	IRF2	MYC	LEF1
MYB		LYL1	OSR2	JUN	MYCN	MAF
MYC		MAF	OVOL2	JUNB	MYF5	MAFB
MYCN		MAFB	PAX5	JUND	MYOD1	MAX
MYRF		MAFK	PBX3	KAT7	NANOG	MAZ
MZF1		MAX	PGR	KDM2B	NCOA1	MBD1
NCOA1		MAZ	PKNOX1	KLF1	NEUROD1	MBD2
NEUROD1		MBD2	POU2F2	KLF10	NFATC1	MBD4
NEUROG2		MBD4	POU5F1	KLF11	NFATC3	MEF2A
NFATC1		MECOM	PPARG	KLF13	NFE2	MEF2B
NFE2		MITF	PRDM1	KLF15	NFIC	MEF2C
NFIA		MLX	PRDM10	KLF16	NFKB1	MITF
NFIC		MNT	RARA	KLF4	NFKB2	MIXL1
NFIL3		MXD3	RBPJ	KLF5	NFXL1	MLX
NFXL1		MYB	RELA	KLF6	NFYA	MNT
NFYA		MYBL2	REST	KLF8	NFYC	MXD3
NFYC		MYC	RFX1	KLF9	NR3C1	MXD4
NR1H3		MYCN	RUNX1	KMT2A	NR4A1	MXI1
NR2F1		MYF5	RXRA	KMT2B	NRF1	MYB
NR2F6		MYNN	SIX5	L3MBTL4	OTX2	MYBL2
NR3C1		MYOD1	SMAD1	MAF	PAX5	MYC
NR4A1		NANOG	SMAD5	MAFB	PBX3	MYCN
NRF1		NCOA1	SNAI2	MAX	PGR	MYF5
OSR2		NEUROD1	SOX2	MAZ	PHOX2B	MYNN
PAX5		NFAT5	SOX9	MBD1	PITX3	NANOG
PBX3		NFATC1	SP1	MBD2	POU2F2	NCOA1
PITX3		NFATC3	SPI1	MBD4	POU5F1	NEUROD1
POU2F2		NFE2	SPIB	MECOM	PPARG	NFATC1
POU5F1		NFE2L2	STAT1	MEF2B	RARG	NFATC3
PPARG		NFIC	STAT3	MEF2C	RBPJ	NFE2
RARA		NFXL1	STAT5A	MITF	RELA	NFE2L2
RARG		NFYA	STAT5B	MIXL1	REST	NFIA
RBPJ		NFYB	TAL1	MNT	RFX1	NFIC
RELA		NFYC	TBP	MXD3	RUNX1	NFIL3
REST		NKX2-1	TBX21	MXD4	RUNX2	NFKB1
RFX1		NR1H2	TCF12	MXI1	RUNX3	NFYA
RFX5		NR2C2	TCF3	MYB	RXRA	NFYB
RUNX1		NR2F6	TCF7L2	MYBL2	SMAD1	NFYC
RXRA		NR3C1	TEAD4	MYC	SMAD3	NR1H2
RXRB		NR5A2	TET2	MYCN	SMAD4	NR1H3
SETDB1		NRF1	TFAP4	MYF5	SMAD5	NR2C2
SKI		OSR2	TP53	MYNN	SOX2	NR2F1
SMAD4		OVOL2	TP73	MYOD1	SOX9	NR2F2
SOX13		PAX5	TRPS1	MYRF	SP1	NR2F6
SOX4		PBX2	USF1	NCOA1	SP140	NR3C1
SOX5		PBX3	USF2	NEUROD1	SPI1	NR4A1
SP1		PDX1	VDR	NEUROG2	STAT1	NR5A2
SP140		PGR	WT1	NFATC1	STAT3	NRF1
SP2		POU2F2	YY1	NFATC3	STAT5A	OTX2
SP4		POU5F1	ZBTB16	NFE2	STAT5B	PATZ1
SP5		PPARG	ZBTB33	NFE2L1	STAT6	PAX5
SPDEF		PRDM10	ZBTB7A	NFE2L2	TAL1	PBX3
SPI1		PRDM6	ZEB1	NFIC	TBP	PGR
STAT1		PROX1	ZFP64	NFIL3	TBX2	POU2F2
STAT3		RARA	ZFX	NFKB1	TBX21	POU5F1
STAT5A		RELA	ZIC2	NFXL1	TCF12	PPARG
STAT5B		REST	ZKSCAN1	NFYA	TCF3	PRDM6
TAL1		RUNX1	ZNF18	NFYB	TCF4	PRDM9
TBP		RUNX3	ZNF207	NFYC	TCF7L2	RARA
TBX21		RXRA	ZNF263	NKX2-1	TEAD1	RBPJ
TCF12		RXRB	ZNF281	NR1H2	TEAD4	RELA
TCF3		SIX5	ZNF335	NR1H3	TET2	REST
TCF4		SKI	ZNF341	NR2C2	TFAP4	RFX1
TCF7L1		SMAD1	ZNF366	NR2F2	THAP11	RFX2
TEAD1		SMAD3	ZNF444	NR2F6	TP53	RFX3
TEAD4		SMAD4	ZNF490	NR3C1	TP63	RFX5
TFAP4		SMAD5	ZNF554	NR5A2	TP73	RUNX1
TFE3		SNAI2	ZNF574	NRF1	TRPS1	RUNX3
TGIF2		SOX13	ZNF639	OTX2	USF1	RXRA
THAP11		SOX2	ZNF687	PAX5	USF2	RXRB
TP53		SOX4	ZNF770	PAX6	VDR	SIX5
TP63		SOX5	ZNF83	PBX1	YY1	SKI
TRPS1		SOX9	ZNF84	PBX3	ZBTB16	SMAD1
TWIST1		SP1	ZXDC	PGR	ZBTB17	SMAD3
UBP1		SP2		POU2F2	ZBTB26	SMAD4
USF1		SP4		POU5F1	ZBTB33	SMAD5
USF2		SP5		PPARG	ZBTB48	SNAI2
VDR		SPI1		RARA	ZBTB6	SOX13
YY1		SPIB		RBPJ	ZBTB7A	SOX4
YY2		SRF		RELA	ZBTB7B	SOX5
ZBTB17		STAT1		RELB	ZEB1	SOX9
ZBTB25		STAT3		REST	ZFHX3	SP1
ZBTB26		STAT4		RFX1	ZFP64	SP140
ZBTB33		STAT5A		RUNX1	ZFX	SP2
ZBTB48		STAT5B		RUNX2	ZIC2	SP4
ZBTB6		T		RXRA	ZNF143	SP5
ZBTB7A		TAL1		RXRB	ZNF18	SPI1
ZBTB8A		TBP		SAFB	ZNF207	SREBF1
ZFHX2		TBX21		SCRT1	ZNF217	SRF
ZFP1		TBX5		SIX2	ZNF266	STAT1
ZFP64		TCF12		SIX5	ZNF341	STAT2
ZFX		TCF3		SKI	ZNF444	STAT3
ZGPAT		TCF4		SMAD1	ZNF511	STAT5A
ZHX2		TCF7		SMAD3	ZNF597	STAT5B
ZKSCAN1		TCF7L1		SMAD4	ZNF614	TAL1
ZKSCAN8		TCF7L2		SMAD5	ZNF644	TBP
ZNF143		TEAD1		SNAI2	ZNF680	TBX2
ZNF205		TEAD4		SOX13	ZSCAN2	TBX21
ZNF213		TET2		SOX2	ZXDC	TBX5
ZNF263		TFAP4		SOX5		TCF12
ZNF30		THAP1		SP1		TCF3
ZNF341		THAP11		SP140		TCF7L1
ZNF35		THRB		SP2		TCF7L2
ZNF444		TLX1		SP4		TEAD1
ZNF449		TP53		SP7		TEAD3
ZNF467		TP63		SPDEF		TEAD4
ZNF48		TRPS1		SPI1		TET2
ZNF511		USF1		SPIB		TFAP4
ZNF554		USF2		SRF		TFDP1
ZNF580		VDR		STAT1		TFE3
ZNF614		WT1		STAT2		TGIF2
ZNF639		YY1		STAT3		THAP11
ZNF644		ZBTB11		STAT5A		TP53
ZNF652		ZBTB16		STAT5B		TP63
ZNF76		ZBTB17		T		TRPS1
ZNF770		ZBTB25		TAL1		USF1
ZNF792		ZBTB26		TBP		USF2
ZSCAN22		ZBTB33		TBX2		YY1
ZSCAN30		ZBTB48		TBX21		ZBTB14
ZSCAN9		ZBTB7A		TCF12		ZBTB17
ZXDB		ZBTB8A		TCF3		ZBTB25
ZXDC		ZEB1		TCF4		ZBTB26
		ZFP1		TCF7		ZBTB33
		ZFP64		TCF7L1		ZBTB42
		ZFX		TCF7L2		ZBTB48
		ZHX1		TEAD1		ZBTB5
		ZHX2		TEAD3		ZBTB7A
		ZIC2		TEAD4		ZBTB8A
		ZKSCAN1		TFAP4		ZEB1
		ZNF143		TFDP1		ZFP1
		ZNF18		TFE3		ZFP64
		ZNF184		THAP11		ZFX
		ZNF207		THRA		ZGPAT
		ZNF263		TP53		ZHX1
		ZNF266		TP63		ZKSCAN1
		ZNF3		TRPS1		ZKSCAN8
		ZNF335		USF1		ZNF101
		ZNF341		USF2		ZNF140
		ZNF35		VDR		ZNF143
		ZNF382		XBP1		ZNF148
		ZNF444		YY1		ZNF18
		ZNF449		ZBTB14		ZNF2
		ZNF48		ZBTB17		ZNF205
		ZNF580		ZBTB25		ZNF264
		ZNF610		ZBTB26		ZNF281
		ZNF614		ZBTB33		ZNF324
		ZNF639		ZBTB42		ZNF341
		ZNF652		ZBTB48		ZNF35
		ZNF687		ZBTB7A		ZNF366
		ZNF770		ZBTB8A		ZNF384
		ZNF778		ZEB1		ZNF391
		ZNF8		ZFP64		ZNF444
		ZSCAN16		ZFX		ZNF449
		ZSCAN2		ZHX1		ZNF467
		ZSCAN21		ZHX2		ZNF48
		ZSCAN9		ZIC2		ZNF511
		ZXDB		ZKSCAN1		ZNF561
		ZXDC		ZNF121		ZNF574
				ZNF143		ZNF580
				ZNF148		ZNF614
				ZNF18		ZNF623
				ZNF207		ZNF629
				ZNF260		ZNF639
				ZNF263		ZNF652
				ZNF264		ZNF687
				ZNF274		ZNF770
				ZNF3		ZNF784
				ZNF341		ZNF792
				ZNF350		ZSCAN9
				ZNF366		ZXDB
				ZNF384		ZXDC
				ZNF444
				ZNF449
				ZNF48
				ZNF554
				ZNF580
				ZNF618
				ZNF639
				ZNF652
				ZNF687
				ZNF7
				ZNF770
				ZNF792
				ZSCAN2
				ZSCAN29
				ZSCAN9
				ZXDB
				ZXDC

### Sheet: Supplementary Table 8
Supplementary Table 8. Pairwise Spearman's Rank correlation coefficients between the transcript levels of H1 somatic subtypes.
Spearman rank correlation coefficients
	H1.0	H1.1	H1.2	H1.3	H1.4	H1.5	H1x
H1.0		-0.008	0.158	-0.1	0.469	-0.5	0.525
H1.1	0.968		-0.552	0.362	-0.476	0.375	-0.24
H1.2	0.421	0.002		-0.398	0.501	-0.723	-0.052
H1.3	0.612	0.058	0.036		-0.532	0.101	-0.09
H1.4	0.012	0.011	0.007	0.004		-0.583	0.391
H1.5	0.007	0.049	0	0.61	0.001		-0.239
H1x	0.004	0.298	0.793	0.649	0.039	0.221
p-value
